# Investigating the effect of glycaemic traits on the risk of psychiatric illness using Mendelian randomisation

**DOI:** 10.1101/2020.03.09.984690

**Authors:** Danielle M. Adams, William R. Reay, Michael P. Geaghan, Murray J. Cairns

## Abstract

Data from observational studies have suggested an involvement of abnormal glycaemic regulation in the pathophysiology of psychiatric illness. This may be an attractive target for clinical intervention as glycaemia can be modulated by both lifestyle factors and pharmacological agents. However, observational studies are inherently confounded, and therefore causal relationships cannot be reliably established. We employed genetic variants rigorously associated with three glycaemic traits (fasting glucose, fasting insulin, and glycated haemoglobin) as instrumental variables in a two-sample Mendelian randomisation analysis to investigate the causal effect of these measures on the risk for eight psychiatric disorders. A significant protective effect of a unit increase in fasting insulin levels was observed for anorexia nervosa after the application of multiple testing correction (OR = 0.48 [95% CI: 0.33-0.71] – inverse-variance weighted estimate. The relationship between fasting insulin and anorexia nervosa was supported by a suite of sensitivity analyses, with no statistical evidence of instrument heterogeneity or horizontal pleiotropy. Further investigation is required to explore the relationship between insulin levels and anorexia.
