## Supplementary Tables for "Investigating the effect of glycaemic traits on the risk of psychiatric illness using Mendelian randomisation"

### Sheet: Supplementary table Index
Supplementary tables	Tab Name	Description
Supplementary table 1	1 IVW analysis	Supplementary Table 1: Mendelian randomisation inverse variance weighted multiplicative random effects. MR IVW analysis between exposures and outcomes reporting number of SNPs, effect size estimate (beta) with lower and upper 95% confidence intervals, p value, odds ratios with lower and upper 95% confidence intervals.
supplementary table 2	2 Sensitivity analysis	Supplementary Table 2: Sensitivity analysis. MR IVW, MR Egger, MR weighted median for exposures and outcomes reporting number of snps, effect size estimate (beta) with lower and upper 95% confidence intervals, p value, odds ratios with lower and upper 95% confidence intervals.
Supplementary table 3	3 MR PRESSO	Supplementary Table 3: MR PRESSO. MR PRESSO for outlier detection, removal and causal effect estimate. Insulin and Anorexia
Supplementary table 4	4 Leave One Out	Supplementary Table 4: MR leave one out recalculation of the causal estimate.
Supplmentary table 5	5 Directionality test	Supplementary Table 5: Directionality test. Testing if fasting insulin causally affecting anorexia is the correct direction for the upper and lower prevalence of anorexia in the population
Supplementary table 6	6 LCV	Supplementary Table 6: Latent causal variable analysis. Testing if fasting insulin causally affecting anorexia is the correct direction of effect.
Supplementary table 7	7 MR Egger	Supplementary Table 7: Heterogeniety analysis
Supplementary table 8	8 MR minus BMI overlapping SNPs	Supplementary Table 8: MR IVW analysis for insulin adjusted for BMI against anorexia post removal of BMI signifcant SNPs.

### Sheet: 1  IVW analysis
Supplementary Table 1: Mendelian randomisation inverse variance weighted multiplicative random effects. MR IVW analysis between exposures and outcomes reporting number of SNPs, effect size estimate (beta) with lower and upper 95% confidence intervals, p value, odds ratios with lower and upper 95% confidence intervals.
outcome	exposure	method	number of SNPs	beta	standard error	p value	lower confidence interval (beta)	upper confidence interval (beta)	odds ratio	lower confidence interval (odds ratio)	upper confidence interval (odds ratio)
ADHD	Fasting_insulin	Inverse variance weighted (multiplicative random effects)	14	0.461749	0.279267	9.82e-02	-0.0856145	1.00911	1.58685	0.917948	2.74317
ADHD	Fasting_glucose ( mmol/L)	Inverse variance weighted (multiplicative random effects)	32	0.203305	0.121051	9.31e-02	-0.0339558	0.440565	1.22545	0.966614	1.55358
ADHD	all_HbA1c	Inverse variance weighted (multiplicative random effects)	38	0.344163	0.197519	8.14e-02	-0.0429752	0.731301	1.41081	0.957935	2.07778
ADHD	Fasting_insulin_BMI_adj	Inverse variance weighted (multiplicative random effects)	13	0.207685	0.338099	5.39e-01	-0.454989	0.870359	1.23083	0.634455	2.38777
ADHD	glycaemic_HbA1C	Inverse variance weighted (multiplicative random effects)	15	0.450886	0.374812	2.29e-01	-0.283746	1.18552	1.5697	0.752958	3.27238
anorexia	all_HbA1c	Inverse variance weighted (multiplicative random effects)	37	0.0528317	0.212708	8.04e-01	-0.364076	0.46974	1.05425	0.694838	1.59958
anorexia	glycaemic_HbA1C	Inverse variance weighted (multiplicative random effects)	15	-0.277159	0.355675	4.36e-01	-0.974282	0.419964	0.757934	0.377463	1.52191
anorexia	Fasting_glucose ( mmol/L)	Inverse variance weighted (multiplicative random effects)	32	-0.121408	0.132363	3.59e-01	-0.38084	0.138023	0.885672	0.683287	1.148
anorexia	Fasting_insulin_BMI_adj	Inverse variance weighted (multiplicative random effects)	14	-0.723967	0.196354	2.27e-04	-1.10882	-0.339113	0.484825	0.329948	0.712402
anorexia	Fasting_insulin	Inverse variance weighted (multiplicative random effects)	14	-0.36463	0.270549	1.78e-01	-0.894906	0.165646	0.694453	0.408646	1.18015
Autism	Fasting_insulin_BMI_adj	Inverse variance weighted (multiplicative random effects)	13	-0.0576995	0.29781	8.46e-01	-0.641407	0.526008	0.943934	0.526551	1.69216
Autism	Fasting_insulin	Inverse variance weighted (multiplicative random effects)	14	0.19589	0.291044	5.01e-01	-0.374558	0.766337	1.21639	0.687593	2.15187
Autism	all_HbA1c	Inverse variance weighted (multiplicative random effects)	37	-0.155316	0.149326	2.98e-01	-0.447996	0.137363	0.856144	0.638907	1.14725
Autism	Fasting_glucose ( mmol/L)	Inverse variance weighted (multiplicative random effects)	32	-0.141678	0.120588	2.40e-01	-0.378032	0.0946747	0.8679	0.685209	1.0993
Autism	glycaemic_HbA1C	Inverse variance weighted (multiplicative random effects)	14	-0.378448	0.261208	1.47e-01	-0.890417	0.13352	0.684923	0.410485	1.14284
Bipolar	Fasting_insulin	Inverse variance weighted (multiplicative random effects)	14	0.0829267	0.485259	8.64e-01	-0.868181	1.03403	1.08646	0.419715	2.81239
Bipolar	Fasting_insulin_BMI_adj	Inverse variance weighted (multiplicative random effects)	14	-0.202958	0.515491	6.94e-01	-1.21332	0.807404	0.816313	0.297209	2.24208
Bipolar	all_HbA1c	Inverse variance weighted (multiplicative random effects)	37	-0.104555	0.14763	4.79e-01	-0.39391	0.1848	0.900725	0.674415	1.20298
Bipolar	Fasting_glucose ( mmol/L)	Inverse variance weighted (multiplicative random effects)	32	-0.149672	0.177714	4.00e-01	-0.49799	0.198647	0.860991	0.607751	1.21975
Bipolar	glycaemic_HbA1C	Inverse variance weighted (multiplicative random effects)	14	-0.514263	0.455047	2.58e-01	-1.40616	0.377628	0.597941	0.245084	1.45882
MDD	all_HbA1c	Inverse variance weighted (multiplicative random effects)	38	0.0936954	0.0518708	7.09e-02	-0.00797137	0.195362	1.09823	0.99206	1.21575
MDD	Fasting_glucose ( mmol/L)	Inverse variance weighted (multiplicative random effects)	34	0.0198332	0.0407404	6.26e-01	-0.0600181	0.0996845	1.02003	0.941748	1.10482
MDD	glycaemic_HbA1C	Inverse variance weighted (multiplicative random effects)	15	-0.108508	0.130858	4.07e-01	-0.364991	0.147974	0.897171	0.694203	1.15948
MDD	Fasting_insulin	Inverse variance weighted (multiplicative random effects)	13	0.093668	0.100323	3.50e-01	-0.102966	0.290302	1.0982	0.902158	1.33683
MDD	Fasting_insulin_BMI_adj	Inverse variance weighted (multiplicative random effects)	14	-0.166576	0.0686598	1.53e-02	-0.30115	-0.0320032	0.846558	0.739967	0.968503
OCD	Fasting_insulin_BMI_adj	Inverse variance weighted (multiplicative random effects)	14	0.136975	0.650948	8.33e-01	-1.13888	1.41283	1.1468	0.320177	4.10757
OCD	Fasting_insulin	Inverse variance weighted (multiplicative random effects)	14	-0.267915	0.606674	6.59e-01	-1.457	0.921166	0.764973	0.232935	2.51222
OCD	glycaemic_HbA1C	Inverse variance weighted (multiplicative random effects)	14	0.379764	0.54288	4.84e-01	-0.684282	1.44381	1.46194	0.504452	4.23681
OCD	Fasting_glucose ( mmol/L)	Inverse variance weighted (multiplicative random effects)	32	-0.193908	0.231335	4.02e-01	-0.647325	0.259509	0.823734	0.523444	1.29629
OCD	all_HbA1c	Inverse variance weighted (multiplicative random effects)	37	0.399818	0.42583	3.48e-01	-0.434809	1.23445	1.49155	0.647389	3.43647
Schizophrenia	all_HbA1c	Inverse variance weighted (multiplicative random effects)	37	0.0108624	0.137799	9.37e-01	-0.259224	0.280949	1.01092	0.77165	1.32439
Schizophrenia	Fasting_insulin	Inverse variance weighted (multiplicative random effects)	14	0.115907	0.296439	6.96e-01	-0.465112	0.696927	1.12289	0.628065	2.00757
Schizophrenia	Fasting_insulin_BMI_adj	Inverse variance weighted (multiplicative random effects)	14	0.18672	0.288605	5.18e-01	-0.378947	0.752387	1.20529	0.684582	2.12206
Schizophrenia	Fasting_glucose ( mmol/L)	Inverse variance weighted (multiplicative random effects)	34	-0.133624	0.102682	1.93e-01	-0.334881	0.0676325	0.874919	0.715423	1.06997
Schizophrenia	glycaemic_HbA1C	Inverse variance weighted (multiplicative random effects)	15	-0.356126	0.261815	1.74e-01	-0.869283	0.157031	0.700384	0.419252	1.17003
TS	Fasting_insulin	Inverse variance weighted (multiplicative random effects)	14	-0.0278888	0.258518	9.14e-01	-0.534585	0.478807	0.972496	0.585912	1.61415
TS	glycaemic_HbA1C	Inverse variance weighted (multiplicative random effects)	15	0.977088	0.555509	7.86e-02	-0.111709	2.06589	2.65671	0.894305	7.89228
TS	all_HbA1c	Inverse variance weighted (multiplicative random effects)	38	0.156023	0.331954	6.38e-01	-0.494606	0.806652	1.16885	0.609811	2.2404
TS	Fasting_glucose ( mmol/L)	Inverse variance weighted (multiplicative random effects)	34	0.154697	0.194756	4.27e-01	-0.227025	0.536419	1.1673	0.796901	1.70987
TS	Fasting_insulin_BMI_adj	Inverse variance weighted (multiplicative random effects)	14	0.418391	0.417438	3.16e-01	-0.399788	1.23657	1.51952	0.670462	3.44378

### Sheet: 2 Sensitivity analysis
Supplementary Table 2: Sensitivity analysis. MR IVW, MR Egger, MR weighted median for exposures and outcomes reporting number of SNPs, effect size estimate (beta) with lower and upper 95% confidence intervals, p value, odds ratios with lower and upper 95% confidence intervals.
outcome	exposure	method	number of SNPs	beta	standard error	p value	lower confidence interval (beta)	upper confidence interval (beta)	odds ratio	lower confidence interval (odds ratio)	upper confidence interval (odds ratio)
anorexia	Fasting_insulin_BMI_adj	Inverse variance weighted (fixed effects)	14	-0.723967	0.246534	3.32e-03	-1.20717	-0.240761	0.484825	0.299042	0.78603
anorexia	Fasting_insulin_BMI_adj	Inverse variance weighted (multiplicative random effects)	14	-0.723967	0.196354	2.27e-04	-1.10882	-0.339113	0.484825	0.329948	0.712402
anorexia	Fasting_insulin_BMI_adj	MR Egger	14	-0.379438	1.3206	7.79e-01	-2.96782	2.20894	0.684246	0.0514155	9.10605
anorexia	Fasting_insulin_BMI_adj	Weighted median	14	-0.91546	0.335144	6.30e-03	-1.57234	-0.258577	0.400332	0.207558	0.772149

### Sheet: 3 MR PRESSO
Supplementary Table 3: MR PRESSO. MR PRESSO for outlier detection, removal and causal effect estimate. Insulina and Anorexia
Causal estimate	standard deviation	test statistics	P value	Global test Residual sum of squares	Global test P value	Outlier-Removal
-0.723967	0.196354	-3.68705	2.74e-03	0.677955	1.00e+00	NA

### Sheet: 4 Leave One Out
Supplementary Table 4: MR leave one out recalcuation of the causal estimate
outcome	exposure	standard error	samplesize	SNP	beta	p value	test type	lower confidence interval (beta)	upper confidence interval (beta)	odds ratio	lower confidence interval (odds ratio)	upper confidence interval (odds ratio)
anorexia	Fasting_insulin_BMI_adj	0.246534	72517	All - Inverse variance weighted	-0.723967	3.32e-03	singleSNPTest	-1.20717	-0.240761	0.484825	0.299042	0.78603
anorexia	Fasting_insulin_BMI_adj	0.246534	72517	All	-0.723967	3.32e-03	leaveOneOutTest	-1.20717	-0.240761	0.484825	0.299042	0.78603
anorexia	Fasting_insulin_BMI_adj	0.251846	72517	rs860598	-0.758699	2.59e-03	leaveOneOutTest	-1.25232	-0.265081	0.468275	0.285842	0.767144
anorexia	Fasting_insulin_BMI_adj	0.252771	72517	rs3822072	-0.689755	6.36e-03	leaveOneOutTest	-1.18519	-0.194324	0.501699	0.305689	0.823391
anorexia	Fasting_insulin_BMI_adj	0.25316	72517	rs4846565	-0.683359	6.95e-03	leaveOneOutTest	-1.17955	-0.187165	0.504918	0.307416	0.829307
anorexia	Fasting_insulin_BMI_adj	0.253624	72517	rs6912327	-0.786642	1.92e-03	leaveOneOutTest	-1.28374	-0.28954	0.455371	0.276998	0.748608
anorexia	Fasting_insulin_BMI_adj	0.253936	72517	rs6822892	-0.726712	4.21e-03	leaveOneOutTest	-1.22443	-0.228998	0.483496	0.293927	0.79533
anorexia	Fasting_insulin_BMI_adj	0.254066	72517	rs459193	-0.702699	5.68e-03	leaveOneOutTest	-1.20067	-0.204729	0.495247	0.300993	0.814868
anorexia	Fasting_insulin_BMI_adj	0.254626	72517	rs974801	-0.676956	7.85e-03	leaveOneOutTest	-1.17602	-0.177889	0.508161	0.308503	0.837035
anorexia	Fasting_insulin_BMI_adj	0.254725	72517	rs731839	-0.819255	1.30e-03	leaveOneOutTest	-1.31852	-0.319993	0.44076	0.267532	0.726154
anorexia	Fasting_insulin_BMI_adj	0.254965	72517	rs4865796	-0.68713	7.04e-03	leaveOneOutTest	-1.18686	-0.187399	0.503018	0.305178	0.829113
anorexia	Fasting_insulin_BMI_adj	0.255874	72517	rs2126259	-0.781796	2.25e-03	leaveOneOutTest	-1.28331	-0.280282	0.457583	0.277119	0.755571
anorexia	Fasting_insulin_BMI_adj	0.255913	72517	rs17036328	-0.643848	1.19e-02	leaveOneOutTest	-1.14544	-0.142258	0.525267	0.318085	0.867397
anorexia	Fasting_insulin_BMI_adj	0.259348	72517	rs10195252	-0.796163	2.14e-03	leaveOneOutTest	-1.30448	-0.287841	0.451057	0.271312	0.749881
anorexia	Fasting_insulin_BMI_adj	0.262094	72517	rs2943645	-0.710665	6.70e-03	leaveOneOutTest	-1.22437	-0.196962	0.491317	0.293943	0.821222
anorexia	Fasting_insulin_BMI_adj	0.265959	72517	rs1260326	-0.668617	1.19e-02	leaveOneOutTest	-1.1899	-0.147337	0.512417	0.304253	0.863004
anorexia	Fasting_insulin_BMI_adj	0.657143	72517	rs1260326	-1.06188	1.06e-01	singleSNPTest	-2.34988	0.226119	0.345805	0.0953805	1.25372
anorexia	Fasting_insulin_BMI_adj	0.726316	72517	rs2943645	-0.826114	2.55e-01	singleSNPTest	-2.24969	0.597465	0.437747	0.105432	1.81751
anorexia	Fasting_insulin_BMI_adj	0.794118	72517	rs10195252	-0.0470777	9.53e-01	singleSNPTest	-1.60355	1.50939	0.954013	0.201181	4.52398
anorexia	Fasting_insulin_BMI_adj	0.919048	72517	rs17036328	-1.75727	5.59e-02	singleSNPTest	-3.5586	0.0440667	0.172516	0.0284787	1.04505
anorexia	Fasting_insulin_BMI_adj	0.920833	72517	rs2126259	0.0249925	9.78e-01	singleSNPTest	-1.77984	1.82983	1.02531	0.168665	6.2328
anorexia	Fasting_insulin_BMI_adj	0.966667	72517	rs4865796	-1.25348	1.95e-01	singleSNPTest	-3.14814	0.641191	0.285511	0.0429318	1.89874
anorexia	Fasting_insulin_BMI_adj	0.98	72517	rs731839	0.686454	4.84e-01	singleSNPTest	-1.23435	2.60725	1.98666	0.291025	13.5618
anorexia	Fasting_insulin_BMI_adj	0.985714	72517	rs974801	-1.42848	1.47e-01	singleSNPTest	-3.36048	0.503522	0.239673	0.0347187	1.65454
anorexia	Fasting_insulin_BMI_adj	1.02	72517	rs459193	-1.06675	2.96e-01	singleSNPTest	-3.06595	0.932447	0.344124	0.0466094	2.54072
anorexia	Fasting_insulin_BMI_adj	1.02857	72517	rs6822892	-0.678931	5.09e-01	singleSNPTest	-2.69493	1.33707	0.507159	0.0675471	3.80787
anorexia	Fasting_insulin_BMI_adj	1.05	72517	rs6912327	0.350267	7.39e-01	singleSNPTest	-1.70773	2.40827	1.41945	0.181276	11.1147
anorexia	Fasting_insulin_BMI_adj	1.08462	72517	rs4846565	-1.46933	1.76e-01	singleSNPTest	-3.59517	0.656518	0.23008	0.0274559	1.92807
anorexia	Fasting_insulin_BMI_adj	1.11667	72517	rs3822072	-1.39165	2.13e-01	singleSNPTest	-3.58032	0.797018	0.248665	0.0278669	2.21891
anorexia	Fasting_insulin_BMI_adj	1.20667	72517	rs860598	0.0733737	9.52e-01	singleSNPTest	-2.29169	2.43844	1.07613	0.101095	11.4552
anorexia	Fasting_insulin_BMI_adj	1.3206	72517	All - MR Egger	-0.379438	7.79e-01	singleSNPTest	-2.96782	2.20894	0.684246	0.0514155	9.10605

### Sheet: 5 Directionality test
Supplementary Table 5: Directionality test.
population prevalence	exposure	outcome	snp r2 exposure	snp r2 outcome	correct causal direction	steiger p value
0.009	Fasting_insulin_BMI_adj	anorexia	0.006437	0.000791	TRUE	1.36e-27
0.04	Fasting_insulin_BMI_adj	anorexia	0.006437	0.000791	TRUE	1.35e-27

### Sheet: 6 LCV
Supplementary Table 6: Latent causal variable model
						pval.fullycausal	pval.fullycausal	h2 zscore	h2 zscore
zscore	2 tailed p value for H0: gcp =0	GCP pm	GCP pse	rho estimate	rho error	for GCP=1	for GCP=-1	for GCP=1	for GCP=-1
1.12494	0.263334	0.394425	0.329419	-0.162356	0.0693958	0.133973	3.61421e-104	10.6683	22.7754
Trait 1 is fasting insulin
trait 2 is anorexia nervosa

### Sheet: 7 MR Egger
Supplementary Table 7: Heterogeniety test
outcome	exposure	standard error	method	Q	Q: degrees of freedom	Q: P value	MR egger intercept	MR egger: P value
anorexia	Fasting_insulin_BMI_adj	0.0215748	MR Egger	8.17599	12	7.71e-01	-0.00572931	7.95e-01
anorexia	Fasting_insulin_BMI_adj	0.0215748	Inverse variance weighted	8.24651	13	8.27e-01	-0.00572931	7.95e-01

### Sheet: 8 MR minus BMI overlapping SNPs
Supplementary Table 8: MR IVW analysis for insulin adjusted for BMI against anorexia post removal of BMI signifcant SNPs.
outcome	exposure	method	number of SNPs	beta	standard error	p value	lower confidence interval (beta)	upper confidence interval (beta)	odds ratio	lower confidence interval (odds ratio)	upper confidence interval (odds ratio)
anorexia	Fasting_insulin_BMI_adj	MR Egger	9	1.00555	1.74076	5.82e-01	-2.40633	4.41743	2.7334	0.0901451	82.8828
anorexia	Fasting_insulin_BMI_adj	Weighted median	9	-0.808276	0.431046	6.08e-02	-1.65313	0.0365754	0.445626	0.19145	1.03725
anorexia	Fasting_insulin_BMI_adj	Inverse variance weighted (multiplicative random effects)	9	-0.668082	0.247864	7.03e-03	-1.1539	-0.182269	0.512691	0.315406	0.833377
